# Inhibition of HVEM suppresses growth and invasion of mesenchymal glioblastoma

**DOI:** 10.64898/2026.01.16.699674

**Authors:** Ryo Tanabe, Bengt Westermark, Carl-Henrik Heldin, Kohei Miyazono

## Abstract

Mesenchymal glioblastoma is a subtype of glioblastoma multiforme (GBM) characterized by pronounced inflammatory features and resistance to conventional therapies. Proneural GBM acquires a mesenchymal phenotype through proneural-mesenchymal transition (PMT), in which NF-κB signaling plays a central role. Through RNA-sequencing analysis of glioma-initiating cells (GICs), we found that expression of herpes virus entry mediator (HVEM or TNFRSF14) is highly expressed in mesenchymal GBM cells. Functional analyses revealed that HVEM promotes GIC proliferation, neurosphere formation, and invasive capacity *in vitro*, and enhances tumor formation following intracranial transplantation of GICs in mice. Among the TNF superfamily ligands, <u>a</u> <u>pr</u>oliferation-inducing ligand (APRIL or TNFSF13) binds to HVEM and activates NF-κB signaling, thereby inducing a mesenchymal phenotype in GBM cells. Furthermore, HVEM expression contributed to resistance to anticancer drugs, which was relieved by knockout of HVEM expression in the mesenchymal GICs. To therapeutically target this pathway, we generated nanobodies from camelid-derived heavy-chain-only antibodies against human HVEM. An anti-human HVEM nanobody, which binds to the cysteine-rich domain 1 (CRD1) of human HVEM, significantly inhibited the invasion of mesenchymal GICs in organotypic cultures and suppressed tumor growth in a mouse xenograft model. In addition to APRIL, HVEM binds to multiple ligands, of which B and T lymphocyte attenuator (BTLA) plays a critical role in immune evasion via binding to HVEM. The anti-human HVEM nanobody blocked interaction between HVEM and BTLA. Collectively, these findings suggest that the anti-human HVEM nanobody regulates multiple signaling pathways, and that HVEM represents a promising therapeutic target for the treatment of mesenchymal GBM.

**One Sentence Summary:** HVEM drives aggressive glioblastoma by boosting tumor growth and invasion upon binding of APRIL, while an anti-HVEM nanobody slows tumor progression.
