## Supplementary tables for "Inhibition of HVEM suppresses growth and invasion of mesenchymal glioblastoma"

### Sheet: Table S1
Plasmid DNA	Source	Identifier
pCMV-VSV-G-RSV-Rev	RIKEN	RDB04393	Expression vector of emvelope VSV G protein and HIV-1 Rev.
pCAG-HIVgp	RIKEN	RDB04394	Expression vector of HIV-1 gag and pol.
CSII-CMV-Luc2	N/A	N/A	Expression vector of Luc2 (Promega).
CS-H1-Control shRNA-CMV-PuroR	N/A	N/A	Expression vector of control shRNA.
CS-H1-TNFRSF14 shRNA #1-CMV-PuroR	N/A	N/A	Expression vector of TNFRSF14 shRNA #1.
CS-H1-TNFRSF14 shRNA #2-CMV-PuroR	N/A	N/A	Expression vector of TNFRSF14 shRNA #2.
CS-H1-TNFSF13 shRNA #1-CMV-PuroR	N/A	N/A	Expression vector of TNFSF13 shRNA #1.
CS-H1-TNFSF13 shRNA #2-CMV-PuroR	N/A	N/A	Expression vector of TNFSF13 shRNA #2.
CS-CMV-Empty-EF-PuroR	N/A	N/A	Empty vector used as a control vector.
CS-CMV-EGFP-EF-PuroR	N/A	N/A	Expression vector of EGFP used as a control vector.
CS-CMV-TNFRSF14-EF-PuroR	N/A	N/A	Expression vector of human HVEM.
CS-CMV-TNFSF14-EF-PuroR	N/A	N/A	Expression vector of LIGHT.
CS-CMV-soluble TNFSF14-EF-PuroR	N/A	N/A	Expression vector of soluble form of LIGHT.
CS-CMV-LRFN5-EF-PuroR	N/A	N/A	Expression vector of SALM5.
CS-CMV-soluble LRFN5-EF-PuroR	N/A	N/A	Expression vector of soluble form of SALM5.
CS-CMV-TNFSF13-EF-PuroR	N/A	N/A	Expression vector of APRIL.
CS-CMV-anti-GFP nanobody-6xHis-EG	N/A	N/A	Expression vector of anti-GFP nanobody tagged with 6xHis at C-terminus.
CS-CMV-anti-HVEM nanobody-6xHis-EG	N/A	N/A	Expression vector of anti-HVEM nanobody tagged with 6xHis at C-terminus.
CS-NF-kB-RE-minP-Luc2-CMV-hRluc	N/A	N/A	Luciferase reporter vector with NF-kB response element.
CS-CMV-TNFRSF14-HA-EF-PuroR	N/A	N/A	Expression vector of human HVEM tagged with HA at C-terminus.
CS-CMV-TNFRSF14 Chimera I-HA-EF-PuroR	N/A	N/A	CRD1 of HVEM in CS-CMV-TNFRSF14-HA-EF-PuroR was replaced by CRD1 of murine HVEM.
CS-CMV-TNFRSF14 Chimera II-HA-EF-PuroR	N/A	N/A	CRD2 of HVEM in CS-CMV-TNFRSF14-HA-EF-PuroR was replaced by CRD2 of murine HVEM.
CS-CMV-TNFRSF14 Chimera III-HA-EF-PuroR	N/A	N/A	CRD3 of HVEM in CS-CMV-TNFRSF14-HA-EF-PuroR was replaced by CRD3 of murine HVEM.
CS-CMV-TNFRSF14 Chimera IV-HA-EF-PuroR	N/A	N/A	CRD2 and CRD3 of HVEM in CS-CMV-TNFRSF14-HA-EF-PuroR was replaced by CRD2 and CRD3 of murine HVEM.
CS-CMV-TNFRSF14 Chimera V-HA-EF-PuroR	N/A	N/A	CRD1 and CRD3 of HVEM in CS-CMV-TNFRSF14-HA-EF-PuroR was replaced by CRD1 and CRD3 of murine HVEM.
CS-CMV-TNFRSF14 Chimera VI-HA-EF-PuroR	N/A	N/A	CRD1 and CRD2 of HVEM in CS-CMV-TNFRSF14-HA-EF-PuroR was replaced by CRD1 and CRD2 of murine HVEM.
CS-CMV-TNFRSF14 Chimera VII-HA-EF-PuroR	N/A	N/A	CRD1, CRD2 and CRD3 of HVEM in CS-CMV-TNFRSF14-HA was replaced by CRD1, CRD2 and CRD3 of murine HVEM.
lentiCRISPR v2-Control sgRNA	N/A	N/A	Expression vector of hCas9 and control sgRNA.
lentiCRISPR v2-TNFRSF14 sgRNA #1	N/A	N/A	Expression vector of hCas9 and TNFRSF14 sgRNA #1.
lentiCRISPR v2-TNFRSF14 sgRNA #2	N/A	N/A	Expression vector of hCas9 and TNFRSF14 sgRNA #2.
CS-RfA-CG	RIKEN	RDB04390	Backbone vector plasmid of lentivirus construct with EGFP driven by CMV promoter.
CS-RfA-CMV-PuroR	This paper	N/A	EGFP gene in CS-RfA-CG was replaced by PuroR gene.
CS-RfA-CMV-hRluc	This paper	N/A	EGFP gene in CS-RfA-CG was replaced by hRluc gene (Promega).
CS-RfA-EG	RIKEN	RDB04391	Backbone vector plasmid of lentivirus construct with EGFP driven by EF-1a promoter.
CS-RfA-EF-PuroR	This paper	N/A	EGFP gene was replaced by PuroR gene.
CSII-CMV-RfA	RIKEN	RDB04386	Backbone vector plasmid of lentivirus construct by Gateway cloning with CMV promoter.
pENTR201	Thermo Fisher Scientific	N/A	Gateway cloning entry vector.
pENTR4-H1	RIKEN	RDB04395	Gateway cloning entry vector.
lentiCRISPR v2	Sanjana et al., Nat Methods. 2014	Addgene #52961	Backbone vector plasmid of lentivirus construct for CRIPR/Cas9 technology.
pcDNA3.4-anti-GFP nanobody-6xHis	This paper	N/A	Expression vector of anti-GFP nanobody tagged with 6xHis at C-terminus.
pcDNA3.4-anti-HVEM nanobody-6xHis	This paper	N/A	Expression vector of anti-HVEM nanobody tagged with 6xHis at C-terminus.

### Sheet: Table S2
shRNA	Species	Target gene	Accession number	Target RNA sequence	Sequence (sense sequence + stem loop + antisense sequence + terminator)
Control shRNA	-	-	-	AUGGUUUACAUGUUGUGUGA	AUGGUUUACAUGUUGUGUGAacgugugcuguccguUCACACAACAUGUAAACCAUUUUUU
TNFRSF14 shRNA #1	Homo sapiens	TNFRSF14	NM_003820	GUGCAGUCCAGGUUAUCGUGU	GUGCAGUCCAGGUUAUCGUGUacgugugcuguccguACACGAUAACCUGGACUGCACUUUUU
TNFRSF14 shRNA #2	Homo sapiens	TNFRSF14	NM_003820	GAGCUGACGGGCACAGUGUGU	GAGCUGACGGGCACAGUGUGUacgugugcuguccguACACACUGUGCCCGUCAGCUCUUUUU
TNFSF13 shRNA #1	Homo sapiens	TNFSF13	NM_003808	GAGACUCUAUUCCGAUGUAUA	GAGACUCUAUUCCGAUGUAUAacgugugcuguccguUAUACAUCGGAAUAGAGUCUCUUUUU
TNFSF13 shRNA #2	Homo sapiens	TNFSF13	NM_003808	GGCAAGGGCGAAACUUAACCU	GGCAAGGGCGAAACUUAACCUacgugugcuguccguAGGUUAAGUUUCGCCCUUGCCUUUUU
sgRNA	Species	Target	Accession number	Target DNA sequence (20 nt + PAM)	Sequence (guanine + target sequence + gRNA scaffold + terminator)
Control sgRNA	-	-	-	GTATTACTGATATTGGTGGG NGG	gGUAUUACUGAUAUUGGUGGGguuuuagagcuagaaauagcaaguuaaaauaaggcuaguccguuaucaacuugaaaaaguggcaccgagucggugcUUUUUU
TNFRSF14 sgRNA #1	Homo sapiens	TNFRSF14 gene	NC_000001	AGCAGTTCCGGCTCGCGCGC AGG	gAGCAGUUCCGGCUCGCGCGCguuuuagagcuagaaauagcaaguuaaaauaaggcuaguccguuaucaacuugaaaaaguggcaccgagucggugcUUUUUU
TNFRSF14 sgRNA #2	Homo sapiens	TNFRSF14 gene	NC_000001	CCCTCCGGACGTCACCACGG TGG	gCCCUCCGGACGUCACCACGGguuuuagagcuagaaauagcaaguuaaaauaaggcuaguccguuaucaacuugaaaaaguggcaccgagucggugcUUUUUU

### Sheet: Table S3
Species	Target gene	Accession number	Forward/Reverse	Primer sequence
Homo sapiens	GAPDH	NM_002046	Forward	GAAGGTGAAGGTCGGAGTC
Homo sapiens	GAPDH	NM_002046	Reverse	GAAGATGGTGATGGGATTTC
Homo sapiens	TNFRSF14	NM_003820	Forward	GTGTCTGCAGTGCCAAATGT
Homo sapiens	TNFRSF14	NM_003820	Reverse	CCACACACGGCGTTCTCT
Homo sapiens	TNFSF13		Forward	TATAGCGCAGGTGTCTTCCA
Homo sapiens	TNFSF13		Reverse	ACAGTTTCACAAACCCCAGGA
